# Evolution and adaptations of the seminal proteome in an insect with traumatic insemination

**DOI:** 10.64898/2026.04.15.718635

**Authors:** Martin D. Garlovsky, Oliver Otti, Klaus Reinhardt, Timothy L. Karr

## Abstract

The protein composition of sperm and seminal fluid are key to male fitness. However, we currently lack an understanding of the factors that shape seminal proteome composition. The common bedbug (*Cimex lectularius*) mates by traumatic insemination, subjecting the ejaculate to a unique selective environment as sperm traverse the female genital and paragenital system. We provide the first high-throughput proteomic characterisation of the sperm and seminal fluid proteome in a hemimetabolous insect and the first in-depth proteomic characterisation of the male bedbug reproductive system. Our analysis revealed conserved and unique features of the sperm and seminal fluid proteome with possible links to features of sperm behaviour linked to traumatic insemination. The sperm proteome showed elevated rates of molecular evolution, unlike most other studied species. Conversely, the sperm proteome also contained many conserved proteins. Notably, we found an expansion of Sperm-leucylaminopeptidases (S-Laps) in bedbugs and other hemimetabolous insects, suggesting the origin of S-Laps is perhaps even more ancient than previously thought. Using *in silico* protein-ligand binding predictions, we show that S-Laps have likely retained catalytic activity. Our results provide a list of candidate proteins involved in reproduction and a foundation for future studies of this expanding global pest.
