## Supplementary tables for "Evolution and adaptations of the seminal proteome in an insect with traumatic insemination"

### Sheet: Index
Table S1	Species proteomes and orthogroups statistics from OrthoFinder
Table S2	Reference table for characterising Sperm-leucylaminopeptidase (S-Lap) catalytic window motif.
Tables S3-S6	GO terms for each tissue
Table S7	Drosophila melanogaster sperm protein orthologs in bedbugs. Indistinguishable genes separated by a comma
Table S8	Drosophila melanogaster seminal fluid protein orthologs in bedbugs. Indistinguishable genes separated by a comma

### Sheet: Table S1
Species	proteome	source	date	Number of genes	Number of genes in orthogroups	Number of unassigned genes	Percentage of genes in orthogroups	Percentage of unassigned genes	Number of orthogroups containing species	Percentage of orthogroups containing species	Number of species-specific orthogroups	Number of genes in species-specific orthogroups	Percentage of genes in species-specific orthogroups
Acyrthosiphon	uniprotkb_proteome_UP000494040_2023_10_26.fasta	uniprot	2023-08-26	34843	32076	2767	92.1	7.9	11471	41.4	2322	10101	29
Aedes		uniprot	2023-08-10	40355	38508	1847	95.4	4.6	10825	39.1	2423	10110	25.1
Callosobruchus maculatus		uniprot	2025-06-27	30616	27114	3502	88.6	11.4	9985	36.1	1766	8523	27.8
Cimex hemipterus	Law et al. 2025 doi:10.1111/1744-7917.13388	https://figshare.com/s/d9956fa56189ac8938c0		16500	14341	2159	86.9	13.1	11167	40.3	117	365	2.2
Cimex lectularius	UP000494040	uniprot	2023-10-26	23323	22487	836	96.4	3.6	11252	40.6	233	806	3.5
Drosophila melanogaster		uniprot	2021-02-12	22117	19880	2237	89.9	10.1	9113	32.9	1142	3668	16.6
Gryllus bimaculatus		NCBI	2025-06-27	25719	19283	6436	75	25	9728	35.1	1371	4509	17.5
Rhodnius		uniprot	2025-05-27	30931	28467	2464	92	8	13189	47.6	3114	8462	27.4
Triatoma		uniprot	2025-05-27	18543	16519	2024	89.1	10.9	7784	28.1	152	1062	5.7
Dmel Wolbachia	uniparc_wMel_UP001161860	uniprot		1172	991	181	84.6	15.4	824	98.1	56	170	14.5
Clec Wolbachia	UP000031663	uniprot		1061	947	114	89.3	10.7	784	93.3	16	65	6.1
Clec Rickettsia	UP000826664	uniprot

### Sheet: Table S2
blLAP role	S-Lap position	Script site	Offset	Compatible	Evidence
Lys250: Site 1 Zn coordination via amino group	Lys 327	Metal 1	0	Gln	Gln observed in active S-Laps [3]; amide N substitutes for amino N
Asp255: Site 2 tight Zn coordination via carboxylate	Asp 332	Metal 2	5	Asn, Glu, His, Cys	Asn/Glu conservative oxygen donors; His coordinates via imidazole N (loopin, [3]); Cys thiol coordinates (S-Lap5, [3])
Asp273: Site 1 loose Zn coordination via carboxylate	Asp 350	Metal 3	23	Asn, Glu, Ser, Thr, Cys	Asn/Glu conservative oxygen donors; Ser/Thr hydroxyl O can coordinate divalent metals; Cys thiol coordinates
Lys 409: Site 1 loose Zn coordination via amino group	Lys 409	Metal 4	82	Asp, Ser	Lys -> Asp and Lys -> Ser observed in active S-Laps [3]; less mutagenesis constrained than Glu334
Glu344: Bridges both Zn sites via two carboxylate oxygens	Glu 411	Metal 5	84	Asp	E -> D retains >95% activity ([4] tLAP-A Glu 429); E->V and E->S retain <3% - not compatible
Lys262: Catalytic base; activates nucleophilic water	Lys 339	Cat 1	12	-	Most substitutions reduce activity [4]
Arg336: Transition state stabilisation of gem-diolate	Arg 413	Cat 2	86	-	Essential for catalysis [5]

### Sheet: Table S3
GO.ID	Term	Annotated	Significant	Expected	classic	p.adj	GO.cat
GO:0006099	tricarboxylic acid cycle	36	13	1.07	1.2e-11	1.2e-10	BP
GO:0006508	proteolysis	846	47	25.08	4.9e-07	2.45e-06	BP
GO:0006090	pyruvate metabolic process	27	11	0.8	2.2e-06	7.33333e-06	BP
GO:0006096	glycolytic process	18	6	0.53	8.8e-06	1.66667e-05	BP
GO:0060271	cilium assembly	48	9	1.42	9.3e-06	1.66667e-05	BP
GO:0007017	microtubule-based process	323	27	9.58	1e-05	1.66667e-05	BP
GO:0007018	microtubule-based movement	143	15	4.24	2e-05	2.85714e-05	BP
GO:0006560	proline metabolic process	17	5	0.5	0.0001	0.000125	BP
GO:0006006	glucose metabolic process	18	5	0.53	0.00014	0.00015	BP
GO:0019318	hexose metabolic process	47	11	1.39	0.00015	0.00015	BP
GO:0005743	mitochondrial inner membrane	166	23	3.34	8.1e-11	8.1e-10	CC
GO:0031514	motile cilium	26	9	0.52	1.1e-09	5.5e-09	CC
GO:0005930	axoneme	25	7	0.5	4.3e-07	1.43333e-06	CC
GO:0030286	dynein complex	51	9	1.03	6.7e-07	1.675e-06	CC
GO:0005737	cytoplasm	2500	95	50.37	9.5e-05	0.00019	CC
GO:0005874	microtubule	216	14	4.35	0.00012	0.0002	CC
GO:1990204	oxidoreductase complex	18	4	0.36	0.00039	0.0004875	CC
GO:0098800	inner mitochondrial membrane protein com...	18	4	0.36	0.00039	0.0004875	CC
GO:0005739	mitochondrion	401	40	8.08	0.00077	0.000855556	CC
GO:1902554	serine/threonine protein kinase complex	21	3	0.42	0.0082	0.0082	CC
GO:0070006	metalloaminopeptidase activity	38	21	1	5.7e-24	5.7e-23	MF
GO:0030145	manganese ion binding	46	18	1.2	2.9e-17	1.45e-16	MF
GO:0016491	oxidoreductase activity	665	51	17.42	7.6e-08	2.53333e-07	MF
GO:0016616	oxidoreductase activity, acting on the C...	63	10	1.65	4.9e-06	1.225e-05	MF
GO:0004252	serine-type endopeptidase activity	290	22	7.6	7.6e-06	1.45e-05	MF
GO:0008483	transaminase activity	20	6	0.52	8.7e-06	1.45e-05	MF
GO:0030170	pyridoxal phosphate binding	48	8	1.26	3.1e-05	4.42857e-05	MF
GO:0045505	dynein intermediate chain binding	28	6	0.73	7.1e-05	8.875e-05	MF
GO:0016773	phosphotransferase activity, alcohol gro...	685	20	17.94	0.00048	0.0005	MF
GO:0051959	dynein light intermediate chain binding	26	5	0.68	0.0005	0.0005	MF

### Sheet: Table S4
.id	GO.ID	Term	Annotated	Significant	Expected	classic	p.adj	GO.cat
tes_genes	GO:0006457	protein folding	49	12	1.39	7.2e-09	7.2e-08	BP
tes_genes	GO:0007017	microtubule-based process	323	22	9.13	7e-08	3.5e-07	BP
tes_genes	GO:0006511	ubiquitin-dependent protein catabolic pr...	138	14	3.9	1.8e-05	6e-05	BP
tes_genes	GO:0042073	intraciliary transport	15	5	0.42	4.1e-05	0.0001025	BP
tes_genes	GO:0051603	proteolysis involved in protein cataboli...	149	17	4.21	0.00037	0.00074	BP
tes_genes	GO:0009168	purine ribonucleoside monophosphate bios...	16	4	0.45	0.00087	0.00145	BP
tes_genes	GO:0007005	mitochondrion organization	39	5	1.1	0.00358	0.005	BP
tes_genes	GO:0030163	protein catabolic process	174	21	4.92	0.004	0.005	BP
tes_genes	GO:0006506	GPI anchor biosynthetic process	28	4	0.79	0.00748	0.0079	BP
tes_genes	GO:0002183	cytoplasmic translational initiation	15	3	0.42	0.0079	0.0079	BP
tes_genes	GO:0005839	proteasome core complex	15	8	0.32	2.1e-10	2.1e-09	CC
tes_genes	GO:0000502	proteasome complex	42	17	0.89	1.8e-09	9e-09	CC
tes_genes	GO:0005737	cytoplasm	2500	95	53.12	5.8e-06	1.93333e-05	CC
tes_genes	GO:0005874	microtubule	216	16	4.59	1.4e-05	3.5e-05	CC
tes_genes	GO:0005741	mitochondrial outer membrane	29	6	0.62	2.7e-05	5.4e-05	CC
tes_genes	GO:0005739	mitochondrion	401	23	8.52	0.0022	0.00366667	CC
tes_genes	GO:0031461	cullin-RING ubiquitin ligase complex	25	3	0.53	0.0154	0.022	CC
tes_genes	GO:0005622	intracellular anatomical structure	5040	141	107.09	0.0199	0.024875	CC
tes_genes	GO:1905369	endopeptidase complex	55	19	1.17	0.0259	0.0287778	CC
tes_genes	GO:0032991	protein-containing complex	1555	53	33.04	0.029	0.029	CC
tes_genes	GO:0140662	ATP-dependent protein folding chaperone	32	20	0.85	2.9e-24	2.9e-23	MF
tes_genes	GO:0051082	unfolded protein binding	33	17	0.88	8.7e-19	4.35e-18	MF
tes_genes	GO:0005200	structural constituent of cytoskeleton	41	10	1.09	8.4e-08	2.8e-07	MF
tes_genes	GO:0016787	hydrolase activity	2197	92	58.53	1.8e-06	4.5e-06	MF
tes_genes	GO:0005524	ATP binding	1575	71	41.96	3.5e-06	7e-06	MF
tes_genes	GO:0051087	protein-folding chaperone binding	23	6	0.61	2.3e-05	3.83333e-05	MF
tes_genes	GO:0005525	GTP binding	278	20	7.41	5.4e-05	7.71429e-05	MF
tes_genes	GO:0031072	heat shock protein binding	17	5	0.45	6.2e-05	7.75e-05	MF
tes_genes	GO:0016887	ATP hydrolysis activity	272	19	7.25	0.00012	0.000133333	MF
tes_genes	GO:0003755	peptidyl-prolyl cis-trans isomerase acti...	38	6	1.01	0.00046	0.00046	MF

### Sheet: Table S5
.id	GO.ID	Term	Annotated	Significant	Expected	classic	p.adj	GO.cat
sfp_genes	GO:0009100	glycoprotein metabolic process	107	10	1.23	1.2e-05	9e-05	BP
sfp_genes	GO:0006457	protein folding	49	6	0.56	1.8e-05	9e-05	BP
sfp_genes	GO:0006508	proteolysis	846	26	9.7	5e-05	0.000166667	BP
sfp_genes	GO:0098742	cell-cell adhesion via plasma-membrane a...	45	5	0.52	7.4e-05	0.000185	BP
sfp_genes	GO:0006486	protein glycosylation	97	6	1.11	0.00082	0.00146667	BP
sfp_genes	GO:1901700	response to oxygen-containing compound	17	3	0.19	0.00088	0.00146667	BP
sfp_genes	GO:0019318	hexose metabolic process	47	4	0.54	0.00198	0.0025	BP
sfp_genes	GO:0010466	negative regulation of peptidase activit...	48	4	0.55	0.00214	0.0025	BP
sfp_genes	GO:0048731	system development	327	7	3.75	0.00225	0.0025	BP
sfp_genes	GO:0005975	carbohydrate metabolic process	227	11	2.6	0.00319	0.00319	BP
sfp_genes	GO:0005783	endoplasmic reticulum	282	29	3.82	1.9e-17	1.9e-16	CC
sfp_genes	GO:0005576	extracellular region	307	27	4.15	4.6e-10	2.3e-09	CC
sfp_genes	GO:0005615	extracellular space	53	8	0.72	4.8e-07	1.6e-06	CC
sfp_genes	GO:0070013	intracellular organelle lumen	307	8	4.15	2.1e-05	5.25e-05	CC
sfp_genes	GO:0005789	endoplasmic reticulum membrane	193	11	2.61	5.9e-05	0.000118	CC
sfp_genes	GO:0000139	Golgi membrane	96	7	1.3	0.00031	0.000516667	CC
sfp_genes	GO:0031012	extracellular matrix	17	3	0.23	0.00143	0.00204286	CC
sfp_genes	GO:0016020	membrane	5250	94	71.04	0.00192	0.0024	CC
sfp_genes	GO:0005795	Golgi stack	17	2	0.23	0.02164	0.0240444	CC
sfp_genes	GO:0140534	endoplasmic reticulum protein-containing...	28	2	0.38	0.05464	0.05464	CC
sfp_genes	GO:0005509	calcium ion binding	372	20	4.07	3.3e-09	3.3e-08	MF
sfp_genes	GO:0004559	alpha-mannosidase activity	17	6	0.19	1.7e-08	8.5e-08	MF
sfp_genes	GO:0030246	carbohydrate binding	68	9	0.74	1.4e-06	4.66667e-06	MF
sfp_genes	GO:0008237	metallopeptidase activity	224	9	2.45	3.3e-05	8.25e-05	MF
sfp_genes	GO:0004866	endopeptidase inhibitor activity	63	7	0.69	0.00018	0.00036	MF
sfp_genes	GO:0051082	unfolded protein binding	33	4	0.36	0.00044	0.000733333	MF
sfp_genes	GO:0016853	isomerase activity	100	7	1.09	0.00054	0.000771429	MF
sfp_genes	GO:0008061	chitin binding	66	5	0.72	0.00076	0.00095	MF
sfp_genes	GO:0015035	protein-disulfide reductase activity	19	3	0.21	0.00109	0.00121111	MF
sfp_genes	GO:0004867	serine-type endopeptidase inhibitor acti...	52	4	0.57	0.00246	0.00246	MF

### Sheet: Table S6
.id	GO.ID	Term	Annotated	Significant	Expected	classic	p.adj	GO.cat
ags_genes	GO:0006412	translation	269	47	13.71	1.6e-16	1.6e-15	BP
ags_genes	GO:0006886	intracellular protein transport	127	28	6.47	4.9e-12	2e-11	BP
ags_genes	GO:0070972	protein localization to endoplasmic reti...	15	11	0.76	6e-12	2e-11	BP
ags_genes	GO:0016192	vesicle-mediated transport	289	54	14.73	7.6e-11	1.9e-10	BP
ags_genes	GO:0090150	establishment of protein localization to...	18	11	0.92	1.2e-10	2.4e-10	BP
ags_genes	GO:0015031	protein transport	280	55	14.27	1.5e-09	2.5e-09	BP
ags_genes	GO:0006605	protein targeting	25	10	1.27	1.7e-07	2.42857e-07	BP
ags_genes	GO:0048193	Golgi vesicle transport	55	18	2.8	2.6e-06	3.25e-06	BP
ags_genes	GO:0072594	establishment of protein localization to...	51	11	2.6	6.1e-06	6.77778e-06	BP
ags_genes	GO:0006888	endoplasmic reticulum to Golgi vesicle-m...	29	9	1.48	8.5e-06	8.5e-06	BP
ags_genes	GO:1990904	ribonucleoprotein complex	319	58	14.39	6.4e-17	6.4e-16	CC
ags_genes	GO:0005840	ribosome	168	44	7.58	6.9e-16	3.45e-15	CC
ags_genes	GO:0005789	endoplasmic reticulum membrane	193	39	8.71	1.2e-15	4e-15	CC
ags_genes	GO:0005794	Golgi apparatus	209	44	9.43	7.9e-13	1.86e-12	CC
ags_genes	GO:0030120	vesicle coat	22	13	0.99	9.3e-13	1.86e-12	CC
ags_genes	GO:0030660	Golgi-associated vesicle membrane	18	10	0.81	1e-09	1.66667e-09	CC
ags_genes	GO:0000139	Golgi membrane	96	19	4.33	4.1e-08	5.85714e-08	CC
ags_genes	GO:0015629	actin cytoskeleton	106	16	4.78	2.9e-07	3.625e-07	CC
ags_genes	GO:0030665	clathrin-coated vesicle membrane	16	7	0.72	2.9e-06	3.22222e-06	CC
ags_genes	GO:0030131	clathrin adaptor complex	17	7	0.77	4.8e-06	4.8e-06	CC
ags_genes	GO:0003735	structural constituent of ribosome	152	41	6.75	1.6e-21	1.6e-20	MF
ags_genes	GO:0005484	SNAP receptor activity	15	8	0.67	7e-08	3.5e-07	MF
ags_genes	GO:0016627	oxidoreductase activity, acting on the C...	39	9	1.73	5.6e-06	1.86667e-05	MF
ags_genes	GO:0003924	GTPase activity	198	22	8.79	6.7e-05	0.000164	MF
ags_genes	GO:0003723	RNA binding	786	63	34.9	8.2e-05	0.000164	MF
ags_genes	GO:0005525	GTP binding	278	27	12.34	0.00011	0.000183333	MF
ags_genes	GO:0016830	carbon-carbon lyase activity	40	6	1.78	0.00049	0.0007	MF
ags_genes	GO:0000049	tRNA binding	25	5	1.11	0.0043	0.005375	MF
ags_genes	GO:0016746	acyltransferase activity	377	15	16.74	0.00538	0.00597778	MF
ags_genes	GO:0019843	rRNA binding	19	4	0.84	0.00874	0.00874	MF

### Sheet: Table S7
Protein	rnk	Drosophila	gene_name
A0A8I6R8Q4	1	P61857, Q24560, A1ZBL0	betaTub56D
A0A8I6S6N3	0.998731	Q7K2S9, Q7K5K9, A1Z9G3, Q961W5, Q95R35, Q500X4	S-Lap3
A0A8I6THS3	0.997462	Q9VSM6, Q9VSM7	S-Lap-g1_2
A0A8I6RD41	0.996193	Q7K2S9, Q7K5K9, A1Z9G3, Q961W5, Q95R35, Q500X4	S-Lap4
A0A8I6RDX4	0.994924	Q9VCN3, P54385, A0A0C4DHE7, Q8IMY1	bb8
A0A8I6R8J1	0.991117	Q7K2S9, Q7K5K9, A1Z9G3, Q961W5, Q95R35, Q500X4	S-Lap-g2_4
A0A8I6RZZ4	0.989848	Q9VNX4	P5CDh1
A0A8I6TEZ7	0.988579	Q9VSM6, Q9VSM7	S-Lap-g1_5
A0A8I6TD95	0.98731	Q7K2S9, Q7K5K9, A1Z9G3, Q961W5, Q95R35, Q500X4	S-Lap-g2_6
A0A8I6TJT9	0.984772	Q9W401	Cs1
A0A8I6RI95	0.984424	O62526	Ant2
A0A8I6TIM8	0.983503	Q9VIE8, Q8T4D6	mAcon1, mAcon2
A0A8I6RBN0	0.979695	P91928, A0A0B4KGN2, A0A0B4KHL7	Mitofilin
A0A8I6RL88	0.975888	Q9VYD9, Q7KV27	Alat
A0A8I6SB96	0.974619	Q9VSM6, Q9VSM7	S-Lap-g1_7
A0A8I6SDI3	0.97335	Q9W0V5, Q9VQS0	CG3213, CG13405
A0A8I6RRZ2	0.972081	Q5LJN5, Q0KI05	CG3339, kl-5
A0A8I6TFY4	0.965736	Q94523	SdhA
A0A8I6S5H6	0.964467	A8Y5B7	kl-3
A0A8I6SIB1	0.963198	Q9VQ79, M9PBQ4	AIF
A0A8I6SNP3	0.96066	Q95SJ2	NA
A0A8I6TD74	0.959391	Q9VSM6, Q9VSM7	S-Lap2
A0A342KAC9	0.967809	P00408	COII
A0A8I6RBR4	0.958122	Q9VE97	CG7131
A0A8I6SHV6	0.956853	Q9VAC1	CG7920
A0A8I6S2V3	0.949239	Q9VVW3	Sfxn2
A0A8I6TE45	0.946701	P61857, Q24560, A1ZBL0	betaTub56D
A0A8I6RXZ2	0.944162	O62619	Pyk
A0A8I6R6N6	0.941624	Q9VGQ1	Dlst
A0A8I6RXQ6	0.940355	Q86BP1, Q960K8	Hibch
A0A8I6R9N4	0.932741	Q9VLC5	Aldh
A0A8I6THV1	0.927665	Q9V3M9	Tektin-A
A0A8I6TDA9	0.925127	Q9VA18	Chchd3
A0A8I6S5A8	0.922589	A0A0B4K6G7, Q9VFT7	CG10841
A0A8I6RRK3	0.92132	Q8IRZ1, Q8I0K9, Q8I044	CG32820, CG17450
A0A8I6TB27	0.920051	Q9VWN3, P21914	SdhB, SdhBL
A0A8I6S4T3	0.918782	Q7KTK9, Q9VM14, M9PCU4, M9PCA2, M9PCG1	Dlat
A0A8I6RCD3	0.911168	Q9VSM6, Q9VSM7	S-Lap-g1_9
A0A8I6TMQ3	0.908629	Q9VP02, Q9VKF7, Q9VY83, Q8MR63, Q9VRU1	CG10996, CG4988, Galm2, Galm1, CG32445
A0A8I6RGS8	0.90736	Q9W1V2	CG3085
A0A8I6RU98	0.904822	Q7K2S9, Q7K5K9, A1Z9G3, Q961W5, Q95R35, Q500X4	S-Lap-g2_10
A0A8I6SGL1	0.902284	Q9VU29	CG10749
A0A8I6R632	0.895939	Q8I725	CG1236
A0A8I6SRE1	0.892132	Q7K2S9, Q7K5K9, A1Z9G3, Q961W5, Q95R35, Q500X4	S-Lap7
A0A8I6TDA5	0.890863	Q7K2S9, Q7K5K9, A1Z9G3, Q961W5, Q95R35, Q500X4	S-Lap-g2_12
A0A8I6RTB5	0.885787	Q9VWH4	Idh3a
A0A8I6SEM0	0.884518	M9ND19, Q9W0P5	Gale
A0A8I6TFA0	0.883249	Q9VA47	CG12069
A0A8I6SC85	0.880711	Q8IQQ0, Q9VVC5, A8JNU6	Ogdh1
A0A8I6RUQ4	0.919003	M9NDC7, O96860, M9NDP1, Q24117	ctp, Cdlc2
A0A8I6RD36	0.874365	Q9VTI5, Q9W3X5, Q9W3X6, Q8IRQ5	Fum2, Fum3, Fum1
A0A8I6RIR6	0.869289	Q9VEY5	Mic26-27
A0A8I6RED2	0.86802	Q9GNH8, Q9W330, Q9NFT7, Q7JYW9	Hex-t2
A0A8I6RAY5	0.864213	Q9VEJ0, Q9VUM4	Prx1, Prx3
A0A8I6RWD9	0.859137	Q7K5K3	Pdhb
A0A8I6RL89	0.857868	Q9VPM3	CG3345
A0A8I6RY87	0.909657	Q7KSQ0	sea
A0A8I6S334	0.852792	Q9VE58	Tssk
A0A8I6RF75	0.850254	Q9VS00	CG10064
A0A8I6RLE6	0.847716	Q95SJ2	NA
A0A8I6S8S1	0.840102	Q7K2N1, Q9VXP5	CG8959, CG11048
A0A8I6TD47	0.838832	Q9VED6, P06606	CG7794, alphaTub67C
A0A8I6TH58	0.837563	Q7JRP4, A1Z8I5	CG18335, CG13212
A0A8I6TK72	0.835025	Q9VQI4	CG8813
A0A8I6RML5	0.81599	Q9VL47, Q7KTH6, Q9W1S3, Q9VGD8, Q9VA23	CG13127, CG9861, ssp5, CG15548, CG13394
A0A8I6RG92	0.804569	A1ZBM4, Q9VIX9	CG17349, CG15120
A0A8I6RFP7	0.799492	Q8IPP8, Q8SX57, Q9VNF3	CG12171, CG31548, CG11005
A0A8I6TDK5	0.795685	Q9VM21	gudu
A0A8I6RU33	0.794416	Q9VD58	Idh3b
A0A8I6SCA8	0.790609	Q9VTP5	CG7264
A0A8I6RZ63	0.788071	Q9VZ77, Q1LZ38	Dnah3
A0A8I6RN07	0.77665	Q9W3L0, Q9VJY4, Q9VTM3, M9PC80	CG1571, CG10859, Dnai2
A0A8I6RF22	0.772843	Q9V9W4, Q95TK5, Q9V9W5	CG1635, CG1638, CG1774
A0A8I6RCM8	0.771574	Q9W1D3	Rsph4a
A0A8I6RJK2	0.763959	Q9VP02, Q9VKF7, Q9VY83, Q8MR63, Q9VRU1	CG10996, CG4988, Galm2, Galm1, CG32445
A0A8I6TJE7	0.760152	Q9VE58	Tssk
A0A8I6RDQ5	0.757614	Q9VMS1	cype
A0A8I6TGI6	0.751269	Q9W1D3	Rsph4a
A0A8I6RCU0	0.748731	Q8T3W3	CG14609
A0A8I6RMP1	0.744924	Q94514, A0A0B4KFT0	COX5A
A0A8I6RBQ0	0.743655	Q9VST4, A8JNP1, P48610, A8JNP2, Q9VF23	Argk2, AK-3
A0A8I6S192	0.738579	Q9VE97	CG7131
A0A8I6TFN0	0.73731	Q9VGG6	Dnali1
A0A8I6S3E7	0.733503	Q9VZZ8	CG16984
A0A8I6RSV4	0.829699	Q7KUT2	Lon
A0A8I6S8Q1	0.82866	Q9VI08	CG10298
A0A8I6RVN2	0.730964	Q9VB71, Q5LJN3, Q9VB72	CG5882, CG6059, ORY
A0A8I6RVS5	0.724619	E2QCY2, M9PCX4, Q9VVT8	ACSL1
A0A8I6RR33	0.717005	Q9VYR5, M9PHK6, Q9VWF6	CG18130, CG14221
A0A8I6THE6	0.714467	Q9VK29	Rsph1
A0A8I6RJ95	0.713198	A0A6H2EFX8, P91938, Q9VNT5	Trxr1, Trxr2
A0A8I6RSF3	0.708122	Q9VZ93, Q9VAJ9	CG18418, CG1907
A0A8I6SA56	0.703046	Q9VH94	nmdyn-D7
A0A8I6RCM4	0.699239	Q9VGS3	SdhC
A0A8I6S628	0.691624	Q9VRY7, Q8T476	Rsph3
A0A8I6SDC6	0.687817	Q9VMB9	COX5B
A0A8I6S620	0.68401	Q9VBR4, Q9V4E0	ND-49L, ND-49
A0A8I6R935	0.677665	Q9VKV8	Bug22
A0A8I6R9Y7	0.667513	Q9VA43	CG15543
A0A8I6RJH0	0.664975	Q9VJG0	ApepP
A0A8I6REV4	0.663706	A0A0B4LG18, Q8MSJ9	CG9313
A0A8I6TCZ7	0.654822	Q9VS90	mmm
A0A8I6RVV5	0.648477	Q9VHE4	CG8132
A0A8I6TFU6	0.643401	Q9V6U9, H8F4T6	Mecr
A0A8I6S480	0.640863	Q9VWA6	CG17122
A0A8I6RI52	0.637056	Q9VW68	Gabat
A0A8I6RCV1	0.768432	Q9VMY1	mRpL24
A0A8I6TB94	0.633249	Q9VK88	CG5435
A0A8I6S0P4	0.758048	M9PF61, Q8IQF8, M9PI17, Q9VTK9	Akr1B
A0A8I6RJ68	0.612944	Q9VN57	Ccdc39
A0A8I6SPH7	0.737279	M9PE85, Q9VQF4, Q01604, M9PCE0	CG9961, Pgk
A0A8I6RB92	0.607868	Q6IHN1, B4F7L9, A0A0S0X2Z2	CG34164, WDY
A0A8I6SF17	0.602792	M9MSG3, M9MRJ4, M9PEP8	NA
A0A8I6TL87	0.597716	Q9VGB6, Q9VAN7	Pgam2, Pgam1
A0A8I6S9A9	0.593909	A0A126GUR6, Q95U38, Q9VHJ8, A0A0B4JCW4	ScsbetaA
A0A8I6TEC2	0.588832	Q9VZ93, Q9VAJ9	CG18418, CG1907
A0A8I6SCB4	0.583756	A1Z7U2, Q9V3Q0	CG10839, ODA-Dnal1
A0A8I6SMR2	0.582487	A0A0B7P7M6, A0A0C4DHM9	l(2)41Ab
A0A8I6RX81	0.581218	Q24439	ATPsynO
A0A8I6RX18	0.57868	Q7K2S9, Q7K5K9, A1Z9G3, Q961W5, Q95R35, Q500X4	S-Lap-g2_13
A0A8I6S4E0	0.577411	A1Z7N0	CG8197
A0A8I6RRS8	0.554569	Q95V50, Q9VL65	TbCMF46, Ppr-Y
A0A8I6RDM4	0.708204	Q9VCZ7	CG5376
A0A8I6RTT4	0.705088	E2QCN4, A8DY80, A8DY81, A0A0B4LEZ3, A8DY82	Not1
A0A8I6TJ65	0.701973	Q9VN13	Sfxn1-3
A0A8I6RQS4	0.541878	P29613	Tpi
A0A8I6S3L2	0.540609	A1ZBX0	CG13436
A0A8I6RDH3	0.524112	Q9VYH1	Fer3HCH
A0A8I6RLM7	0.516497	Q9VT14, Q9VT16	CG3222, CG3306
A0A8I6RM94	0.511421	Q9VYT3, Q9VP94	Nrd1, CG10588
A0A8I6S2Y9	0.505076	Q9VD15	CG13855
A0A8I6SC97	0.676012	Q9W0Q0, Q9VZS1	Ppm1, Cg17746
A0A8I6TIJ6	0.47335	A1Z7S0, A0A0B4LFW6	Rme-8
A0A8I6RY15	0.472081	M9NF20, Q7KTA9, A1Z707, Q7K569	Gpo1, Gpo3, Gpo2
A0A8I6RZR8	0.463198	Q9VMU0	ND-13A
A0A8I6RWZ9	0.456853	Q9W2A0, Q9V3Z7, Q9W298, Q9W299	CG4161, CG11475, CG11474, CG2921
A0A8I6TGH1	0.450508	Q9V3B1	CG13243
A0A8I6TFI3	0.439086	Q9VMA2, M9PB52	Galt
A0A8I6R7Z2	0.437817	Q9VFY6, Q9VQD0, Q9VMP6, Q9VMP5	CG3528, CG14013, CG14017, Cfap299
A0A8I6TEW0	0.431472	Q9VX02	CG7772
A0A8I6RB11	0.428934	Q7JYM7	CG13326
A0A8I6RDL5	0.427665	P12982, Q05547, P48461, A0A0B4KHS9, Q5LJN2, Q7KVM5, A0A0B4LFR7, P11612, H5V895, A0A4D6K293, P48462, Q8T0U6	PpN58A, Pp1-Y2
A0A8I6RVB2	0.425127	Q9U599, Q9VVG5	gom, COX7B
A0A8I6S5M4	0.42132	Q9VZ34, Q9VIB2	CG2076, Mics1
A0A8I6SM83	0.412437	Q9VGY1, Q8INL4, Q8MSL1	CG14689, CG6471
A0A8I6S0A8	0.40736	A1ZAA9	ATPW
A0A8I6TCY9	0.402284	Q9VRD4	CG1532
A0A8I6SAL3	0.401015	Q95SI7	CG6028
A0A8I6SL67	0.398477	Q9VQQ6, X2J8I7	Snx1
A0A8I6SE03	0.395939	Q9VTB4	ND-13B
A0A8I6SBH5	0.39467	Q9VGG6	Dnali1
A0A8I6S395	0.385787	Q9VQY5, M9PEG4	CG15429
A0A8I6S041	0.379442	Q9VEM4, A0A126GUQ4, Q0KIA8, Q9VI16, Q9VK40	CG5122, CRAT, CG5265
A0A8I6SQD2	0.352792	Q9VMQ5	Coq6
A0A8I6S4S5	0.34264	Q9VK83, Q7JR49	CG5421, VhaAC45
A0A8I6SUP3	0.318528	Q9VDE2	CG5793
A0A8I6SJI1	0.314721	Q9VYT4	ATP7
A0A8I6SDL0	0.295685	Q9VMJ2, Q9VR43	CG15625, CG13996
A0A8I6TG74	0.286802	Q9VDC0, Q9VYU9, Q6NNV7, Q5LJT0, Q5LJT3, Q9VZ19, Q8IRN0, Q9VMH9, Q9VU92	Antdh, CG7090, CG9360, CG9150, FOHSDR, CG40485, CG12466
A0A8I6SKY6	0.284264	Q9VJG0	ApepP
A0A8I6R8X4	0.275381	A0A6F7SG83, Q8I0B7, A0A6H2EES5	Pi4KIIalpha
A0A8I6SGI0	0.270305	Q7KUM9, Q9VH45	CG7276, CG5359
A0A8I6TE82	0.26269	Q8T0N5	CG8768
A0A8I6RPK4	0.255076	Q9W402	CG3446
A0A8I6TD20	0.219543	Q9VQD7	CG3214
A0A8I6SFN2	0.218274	M9PFV4, Q9VP50, Q9VP51, Q9VP52	CG11309, CG7632
A0A8I6RP47	0.217005	Q9VW52, Q8MRG6	Prp3
A0A8I6R958	0.208122	Q7K1C0, M9PBY4	ND-15
A0A8I6TC18	0.194162	A1ZAU0, Q8SZY4, Q7K0L5	veil, CG30103, NT5E-2
A0A8I6S418	0.191624	Q9VZW4, Q9W272, Q8SXC9, Q8SXC0, Q9VVL5	CG11291, CG5577, CG5567, CG2077
A0A8I6SA61	0.176396	A0A0B4KHD3, Q7KSC4	Mpc1
A0A8I6TB58	0.170051	Q9VLG0, P20348	CG18662
A0A8I6SM13	0.161168	Q9VFJ3, A0A0B4KG52	HtrA2
A0A8I6R830	0.14467	Q9VNF5	CG12170
A0A8I6R8Y1	0.142132	O44226	EloB
A0A8I6RCK6	0.140863	Q9VPV1	CG15824
A0A8I6RZ71	0.139594	Q9VX02	CG7772
A0A8I6RB62	0.130711	A1Z9L9, Q7JZE8	CG8323, CG18327
A0A8I6SL12	0.111675	Q9V429, P47938, X2JDR5, X2JID2, Q8IFW4, Q9VUG9	dhd, TrxT, CG13473, Trx2
A0A8I6SDX9	0.100254	B7Z0R6, A4V3J9, Q0KI03, A8JRF7	NA
A0A8I6S2R1	0.0901015	Q94524	Dlc90F
A0A8I6S5B5	0.0888325	Q9V8K2	Sec6
A0A8I6TJX8	0.262721	Q9W3Q1	Pdp
A0A8I6SC34	0.0647208	Q9VTG5	Adck5
A0A8I6RDL4	0.0596447	Q9VT97, Q9VRR3, M9NF21, M9PBR6, Q8I934, Q9VRR4, Q8I0D5, Q8I935	CG6527, CG10727, CG33523, CG10977, Vap-33B, CG32410
A0A8I6S8V3	0.0494924	M9PF10, M9PEJ9, Q9VSM4	CG5989
A0A8I6TGY2	0.0139594	Q8IMN9, A0A0B4JD08	CG31068
A0A8I6S8W8	0.0674974	Q9W0V5, Q9VQS0	CG3213, CG13405
A0A8I6SB08	0	B7YZW8, M9PG37, Q7KT48, E1JHK0, E1JHJ9, Q9VJE5, A0A6F7UQK0, B7YZW7, Q0E8Q1, X2JAQ4, Q0E8Q0, M9PBC9, M9PDB4	CLIP-190

### Sheet: Table S8
Protein	rnk	Drosophila	gene_name
A0A8I6TE74	0.997529	P54399, X2JGP4	Pdi
A0A8I6S6T0	0.995881	Q9VAY2	Gp93
A0A8I6R8G9	0.990939	Q7K110, A0A0B4LFR4	OstDelta
A0A8I6S4A5	0.985997	O46067	Grp170
A0A8I6SFV2	0.949868	Q86B96, Q86B95, Q86B97, Q9VGE9, Q86B94, Q9VGF0, D3DMM4	mfas
A0A8I6SCN7	0.844327	Q7JWQ7	Swim
A0A8I6RVV7	0.810026	Q9VVK7	NUCB1
A0A8I6RXP7	0.885502	Q7KMM4	GCS2alpha
A0A8I6SQD0	0.852554	Q9V3Q4	Prx4
A0A8I6RJB5	0.654354	Q9VFC1, Q9VFC2	Spn88Ea, Spn88Eb
A0A8I6RPW4	0.741351	Q0KI39, Q9VDI5	CG17271
A0A8I6RND8	0.467018	E2QCL8, O01404	Phm
A0A8I6RWL8	0.672982	Q9VHH1, A0A0B4KGJ8	CG8420
A0A8I6RAJ9	0.229551	Q9VZX8	CG12093
A0A8I6RFN7	0.339374	Q9VD61, Q9VD62, Q8IMY4, Q7JQR3	Qsox1, Qsox3, Qsox2, Qsox4
